# Genomically integrated orthogonal translation in *Escherichia coli*, a new synthetic auxotrophic chassis with altered genetic code, genetic firewall, and enhanced protein expression

**DOI:** 10.1101/2023.11.18.567690

**Authors:** Hamid Reza Karbalaei-Heidari, Nediljko Budisa

**Affiliations:** Department of Chemistry, University of Manitoba, Winnipeg, MB, Canada; Institute of Chemistry, Technical University of Berlin, Berlin, Germany

**Keywords:** CRISPR-associated transposase tool (CASTs), genetic code expansion, genomic integration, genetic firewall, synthetic auxotrophy, orthogonal translation systems (OTS)

## Abstract

In the last three decades, genetic code engineering has expanded protein biosynthesis options from the natural set of 20 canonical amino acids to over 250 non-canonical amino acids (ncAAs). This progress involves rewiring of protein translation by establishing Orthogonal Translation Systems (OTS) through orthogonal pairs. Traditionally encoded on plasmid vectors, these systems are often unstable and burdensome in large-scale fermentations. To moving forward from academia to reliable technology, it is crucial to integrate OTS genetic modules stably into a molecular chassis with a defined genome background. Here, we demonstrate genomically integrated OTS in *Escherichia coli*, creating a synthetic auxotrophic chassis with an altered genetic code. Using CRISPR-associated transposase tool (CASTs), we targeted multiple genome sites, inserting OTS components (enzymes, tRNA genes) non-disruptively. Our OTS system demonstrated site-specific incorporation of *m*-oNB-Dopa through in-frame amber stop codon readthrough, enabling the expression of smart underwater bioglues. Simple metabolic labelling, introducing fluoroproline analogs enhancing conformational stability during orthogonal translation, further bolstered system robustness. These chassis, equipped also with synthetic auxotrophy for *m*-oNB-Dopa, serve as a built-in genetic barrier (genetic firewall), ensuring safe bioproduction in genetically isolated settings.

**Graphical Abstract:** 

**One-sentence Abstract:** CRISPR-assisted transposition has enabled the development of a robust and biosafe E*scherichia coli*-based chassis with genomically integrated orthogonal translation components, enhancing synthetic protein production and laying the foundation for the transition of this research field from academia to reliable technology.
