## Supplementary tables for "Genomically integrated orthogonal translation in *Escherichia coli*, a new synthetic auxotrophic chassis with altered genetic code, genetic firewall, and enhanced protein expression"

### Sheet: Supplementary Table 1
Karbalaei-Heidari, H.R., Budisa, N.
Supplementary Table 1 | Description and sequence of plasmids used for integration, expression, and genome editing in this study.
	Plasmid ID	Description	Notes	Plasmid Sequence
	PM204	pUltra-TacI-oNB-DopaRS-tRNACUA	Original evolved oNB-DOpaRS	ACCACCCTGAATTGACTCTCTTCCGGGCGCTATCATGCCATACCGCGAAAGGTTTTGCGCCATTCGATGGTGTCCGGGATCTCGACGCTCTCCCTTATGCGACTCCTGCATTAGGGAGCTGTTGACAATTAATCATCGGCTCGTATAATGTGTGGAATTGTGAGCGGATAACAATTTCACAAAGGAGGTGCGGCCGCATGGATGAATTTGAAATGATTAAACGCAACACCAGCGAAATCATTAGCGAAGAAGAACTGCGCGAAGTCCTGAAAAAAGATGAAAAAAGCGCCGCAATTGGCTTTGAACCGAGCGGTAAAATTCATCTGGGTCATTATCTGCAAATCAAAAAAATGATTGATCTGCAAAACGCAGGCTTTGATATTATCATTATCCTGGCCG…
	PM272	pEcCas	Cas9 and λ recombination system	CATGGGTATGGACAGTTTTCCCTTTGATATGTAACGGTGAACAGTTGTTCTACTTTTGTTTGTTAGTCTTGATGCTTCACTGATAGATACAAGAGCCATAAGAACCTCAGATCCTTCCGTATTTAGCCAGTATGTTCTCTAGTGTGGTTCGTTGTTTTTGCGTGAGCCATGAGAACGAACCATTGAGATCATACTTACTTTGCATGTCACTCAAAAATTTTGCCTCAAAACTGGTGAGCTGAATTTTTGCAGTTAAAGCATCGTGTAGTGTTTTTCTTAGTCCGTTACGTAGGTAGGAATCTGATGTAATGGTTGTTGGTATTTTGTCACCATTCATTTTTATCTGGTTGTTCTCAAGTTCGGTTACGAGATCCATTTGTCTATCTAGTTCAACTTGGA…
	PM273	pECgRNA	gRNA expression plasmid	TTGAGTGAGCTGATACCGCTCGCCGCAGCCGAACGACCGAGCGCAGCGAGTCAGTGAGCGAGGAAGCGGAAGAGCGCCTGATGCGGTATTTTCTCCTTACGCATCTGTGCGGTATTTCACACCGCATATGCTGGATCCTTGACAGCTAGCTCAGTCCTAGGTATAATACTAGTTGAGACCCAGCAGTGAAAGATAAATGATCTGAGACCCAGGTCGACCGACAGCCTTCCAAATGTTCTTCTCAAACGGAATCGTCGTATCCAGCCTACTCGCTATTGTCCTCAATGCCGTATTAAATCATAAAAAGAAATAAGAAAAAGAGGTGCGAGCCTCTTTTTTGTGTGACAAAATAAAAACATCTACCTATTCATATACGCTAGTGTCATAGTCCTGAAAATC…
	PM274	pDonor-GDH	Original Donor plasmid	TTGAGATCCTTTTTTTCTGCGCGTAATCTGCTGCTTGCAAACAAAAAAACCACCGCTACCAGCGGTGGTTTGTTTGCCGGATCAAGAGCTACCAACTCTTTTTCCGAAGGTAACTGGCTTCAGCAGAGCGCAGATACCAAATACTGTTCTTCTAGTGTAGCCGTAGTTAGGCCACCACTTCAAGAACTCTGTAGCACCGCCTACATACCTCGCTCTGCTAATCCTGTTACCAGTGGCTGCTGCCAGTGGCGATAAGTCGTGTCTTACCGGGTTGGACTCAAGACGATAGTTACCGGATAAGGCGCAGCGGTCGGGCTGAACGGGGGGTTCGTGCACACAGCCCAGCTTGGAGCGAACGACCTACACCGAACTGAGATACCTACAGCGTGAGCTATGAGA…
	PM275	pQCascade-array-1	Original crRNA array and tniQ+Cas678	TTTTCTACTGAACCGCTCTAGATTTCAGTGCAATTTATCTCTTCAAATGTAGCACCTGAAGTCAGCCCCATACGATATAAGTTGTAATTCTCATGTTAGTCATGCCCCGCGCCCACCGGAAGGAGCTGACTGGGTTGAAGGCTCTCAAGGGCATCGGTCGAGATCCCGGTGCCTAATGAGTGAGCTAACTTACATTAATTGCGTTGCGCTCACTGCCCGCTTTCCAGTCGGGAAACCTGTCGTGCCAGCTGCATTAATGAATCGGCCAACGCGCGGGGAGAGGCGGTTTGCGTATTGGGCGCCAGGGTGGTTTTTCTTTTCACCAGTGAGACGGGCAACAGCTGATTGCCCTTCACCGCCTGGCCCTGAGAGAGTTGCAGCAAGCGGTCCACGCTGGTT…
	PM277	pSL0283 (pTnsABC)	TnsA, TnsB, and TnsC expression	TCACTCTAGATTTCAGTGCAATTTATCTCTTCAAATGTAGCACCTGAAGTCAGCCCCATACGATATAAGTTGTAATTCTCATGTTAGTCATGCCCCGCGCCCACCGGAAGGAGCTGACTGGGTTGAAGGCTCTCAAGGGCATCGGTCGAGATCCCGGTGCCTAATGAGTGAGCTAACTTACATTAATTGCGTTGCGCTCACTGCCCGCTTTCCAGTCGGGAAACCTGTCGTGCCAGCTGCATTAATGAATCGGCCAACGCGCGGGGAGAGGCGGTTTGCGTATTGGGCGCCAGGGTGGTTTTTCTTTTCACCAGTGAGACGGGCAACAGCTGATTGCCCTTCACCGCCTGGCCCTGAGAGAGTTGCAGCAAGCGGTCCACGCTGGTTTGCCCCAGCAGG…
	PM283	pET28a-ELP(5x amber)-sfGFP-His	ELP-sfGFP-5-TAG model protein	AGATCAAAGGATCTTCTTGAGATCCTTTTTTTCTGCGCGTAATCTGCTGCTTGCAAACAAAAAAACCACCGCTACCAGCGGTGGTTTGTTTGCCGGATCAAGAGCTACCAACTCTTTTTCCGAAGGTAACTGGCTTCAGCAGAGCGCAGATACCAAATACTGTCCTTCTAGTGTAGCCGTAGTTAGGCCACCACTTCAAGAACTCTGTAGCACCGCCTACATACCTCGCTCTGCTAATCCTGTTACCAGTGGCTGCTGCCAGTGGCGATAAGTCGTGTCTTACCGGGTTGGACTCAAGACGATAGTTACCGGATAAGGCGCAGCGGTCGGGCTGAACGGGGGGTTCGTGCACACAGCCCAGCTTGGAGCGAACGACCTACACCGAACTGAGATACCTAC…
	PM284	pET28a-ELP(10x amber)-sfGFP-His	ELP-sfGFP-10-TAG model protein	ATGTAAGCAGACAGTTTTATTGTTCATGACCAAAATCCCTTAACGAGATCAAAGGATCTTCTTGAGATCCTTTTTTTCTGCGCGTAATCTGCTGCTTGCAAACAAAAAAACCACCGCTACCAGCGGTGGTTTGTTTGCCGGATCAAGAGCTACCAACTCTTTTTCCGAAGGTAACTGGCTTCAGCAGAGCGCAGATACCAAATACTGTCCTTCTAGTGTAGCCGTAGTTAGGCCACCACTTCAAGAACTCTGTAGCACCGCCTACATACCTCGCTCTGCTAATCCTGTTACCAGTGGCTGCTGCCAGTGGCGATAAGTCGTGTCTTACCGGGTTGGACTCAAGACGATAGTTACCGGATAAGGCGCAGCGGTCGGGCTGAACGGGGGGTTCGTGCACAC…
	PM286	pET28a-ELP(20x amber)-sfGFP-His	ELP-sfGFP-20-TAG model protein	ATGTAAGCAGACAGTTTTATTGTTCATGACCAAAATCCCTTAACGAGATCAAAGGATCTTCTTGAGATCCTTTTTTTCTGCGCGTAATCTGCTGCTTGCAAACAAAAAAACCACCGCTACCAGCGGTGGTTTGTTTGCCGGATCAAGAGCTACCAACTCTTTTTCCGAAGGTAACTGGCTTCAGCAGAGCGCAGATACCAAATACTGTCCTTCTAGTGTAGCCGTAGTTAGGCCACCACTTCAAGAACTCTGTAGCACCGCCTACATACCTCGCTCTGCTAATCCTGTTACCAGTGGCTGCTGCCAGTGGCGATAAGTCGTGTCTTACCGGGTTGGACTCAAGACGATAGTTACCGGATAAGGCGCAGCGGTCGGGCTGAACGGGGGGTTCGTGCACAC…
	PM287	pET28a-ELP(30x amber)-sfGFP-His	ELP-sfGFP-30-TAG model protein	ATGTAAGCAGACAGTTTTATTGTTCATGACCAAAATCCCTTAACGAGATCAAAGGATCTTCTTGAGATCCTTTTTTTCTGCGCGTAATCTGCTGCTTGCAAACAAAAAAACCACCGCTACCAGCGGTGGTTTGTTTGCCGGATCAAGAGCTACCAACTCTTTTTCCGAAGGTAACTGGCTTCAGCAGAGCGCAGATACCAAATACTGTCCTTCTAGTGTAGCCGTAGTTAGGCCACCACTTCAAGAACTCTGTAGCACCGCCTACATACCTCGCTCTGCTAATCCTGTTACCAGTGGCTGCTGCCAGTGGCGATAAGTCGTGTCTTACCGGGTTGGACTCAAGACGATAGTTACCGGATAAGGCGCAGCGGTCGGGCTGAACGGGGGGTTCGTGCACAC…
	PM312	pET28-Sumo_opt-sfGFP(2TAG)-His	Sumo-sfGFP-1-TAG model protein	TGGCGAATGGGACGCGCCCTGTAGCGGCGCATTAAGCGCGGCGGGTGTGGTGGTTACGCGCAGCGTGACCGCTACACTTGCCAGCGCCCTAGCGCCCGCTCCTTTCGCTTTCTTCCCTTCCTTTCTCGCCACGTTCGCCGGCTTTCCCCGTCAAGCTCTAAATCGGGGGCTCCCTTTAGGGTTCCGATTTAGTGCTTTACGGCACCTCGACCCCAAAAAACTTGATTAGGGTGATGGTTCACGTAGTGGGCCATCGCCCTGATAGACGGTTTTTCGCCCTTTGACGTTGGAGTCCACGTTCTTTAATAGTGGACTCTTGTTCCAAACTGGAACAACACTCAACCCTATCTCGGTCTATTCTTTTGATTTATAAGGGATTTTGCCGATTTCGGCCTATTG…
	PM313	pET28-Sumo_opt-sfGFP(R2TAG, N39TAG, K101TAG)-His	Sumo-sfGFP-3-TAG model protein	TGGCGAATGGGACGCGCCCTGTAGCGGCGCATTAAGCGCGGCGGGTGTGGTGGTTACGCGCAGCGTGACCGCTACACTTGCCAGCGCCCTAGCGCCCGCTCCTTTCGCTTTCTTCCCTTCCTTTCTCGCCACGTTCGCCGGCTTTCCCCGTCAAGCTCTAAATCGGGGGCTCCCTTTAGGGTTCCGATTTAGTGCTTTACGGCACCTCGACCCCAAAAAACTTGATTAGGGTGATGGTTCACGTAGTGGGCCATCGCCCTGATAGACGGTTTTTCGCCCTTTGACGTTGGAGTCCACGTTCTTTAATAGTGGACTCTTGTTCCAAACTGGAACAACACTCAACCCTATCTCGGTCTATTCTTTTGATTTATAAGGGATTTTGCCGATTTCGGCCTATTG…
	PM452	pTetEffector-array1	Transposition multi-protein complex plus crRNA array vector	CCATGGGTGAACTGCCGAGTAGGTAGCTGATAACTGGATGCTTTGCGTGCAAAGGAACCTGAACTCGTGAACTGCCGAGTAGGTAGCTGATAACGCCTGGCTTGGCGATGCTCGCCTGATCGACAAGTGAACTGCCGAGTAGGTAGCTGATAACGAGAATATTGTGGCAAAAGCGCATAAGGTGCTGTGAACTGCCGAGTAGGTAGCTGATAACGTCAGAGTGGCGTATCCGATGAATCACCACAGGTGAACTGCCGAGTAGGTAGCTGATAACGCAGAAGTGCACGGCGTGTGCGGCGGCGAGCAGTGAACTGCCGAGTAGGTAGCTGATAACTCGATCCGTGGGTGTTTATGTTCTCAGCAGGAGTGAACTGCCGAGTAGGTAGCTGATAACTTACT…
	PM453	pDo-ColA-TacI-ONB-DopaRS-tRNACUA	Mini-Tn vector for transposition (donor DNA)	TCACTCTAGATTTCAGTGCAATTTATCTCTTCAAATGTAGCACCTGAAGTCAGCCCCATACGATATAAGTTGTAATTCTCATGTTAGTCATGCCCCGCGCCCACCGGAAGGAGCTGACTGGGTTGAAGGCTCTCAAGGGCATCGGTCGAGATCCCGGTGCCTAATGAGTGAGCTAACTTACATTAATTGCGTTGCGCTCACTGCCCGCTTTCCAGTCGGGAAACCTGTCGTGCCAGCTGCATTAATGAATCGGCCAACGCGCGGGGAGAGGCGGTTTGCGTATTGGGCGCCAGGGTGGTTTTTCTTTTCACCAGTGAGACGGGCAACAGCTGATTGCCCTTCACCGCCTGGCCCTGAGAGAGTTGCAGCAAGCGGTCCACGCTGGTTTGCCCCAGCAGG…
	PM480	pEcgRNA-proB	gRNA targeting proB gene	AGGATCTTCTTGAGATCCTTTTTTTCTGCGCGTAATCTGCTGCTTGCAAACAAAAAAACCACCGCTACCAGCGGTGGTTTGTTTGCCGGATCAAGAGCTACCAACTCTTTTTCCGAAGGTAACTGGCTTCAGCAGAGCGCAGATACCAAATACTGTCCTTCTAGTGTAGCCGTAGTTAGGCCACCACTTCAAGAACTCTGTAGCACCGCCTACATACCTCGCTCTGCTAATCCTGTTACCAGTGGCTGCTGCCAGTGGCGATAAGTCGTGTCTTACCGGGTTGGACTCAAGACGATAGTTACCGGATAAGGCGCAGCGGTCGGGCTGAACGGGGGGTTCGTGCACACAGCCCAGCTTGGAGCGAACGACCTACACCGAACTGAGATACCTACAGCGTGA…
	PM482	pEcgRNA-murG	gRNA targeting murG gene	AGGATCTTCTTGAGATCCTTTTTTTCTGCGCGTAATCTGCTGCTTGCAAACAAAAAAACCACCGCTACCAGCGGTGGTTTGTTTGCCGGATCAAGAGCTACCAACTCTTTTTCCGAAGGTAACTGGCTTCAGCAGAGCGCAGATACCAAATACTGTCCTTCTAGTGTAGCCGTAGTTAGGCCACCACTTCAAGAACTCTGTAGCACCGCCTACATACCTCGCTCTGCTAATCCTGTTACCAGTGGCTGCTGCCAGTGGCGATAAGTCGTGTCTTACCGGGTTGGACTCAAGACGATAGTTACCGGATAAGGCGCAGCGGTCGGGCTGAACGGGGGGTTCGTGCACACAGCCCAGCTTGGAGCGAACGACCTACACCGAACTGAGATACCTACAGCGTGA…
	PM483	pEcgRNA-serS	gRNA targeting serS gene	AGGATCTTCTTGAGATCCTTTTTTTCTGCGCGTAATCTGCTGCTTGCAAACAAAAAAACCACCGCTACCAGCGGTGGTTTGTTTGCCGGATCAAGAGCTACCAACTCTTTTTCCGAAGGTAACTGGCTTCAGCAGAGCGCAGATACCAAATACTGTCCTTCTAGTGTAGCCGTAGTTAGGCCACCACTTCAAGAACTCTGTAGCACCGCCTACATACCTCGCTCTGCTAATCCTGTTACCAGTGGCTGCTGCCAGTGGCGATAAGTCGTGTCTTACCGGGTTGGACTCAAGACGATAGTTACCGGATAAGGCGCAGCGGTCGGGCTGAACGGGGGGTTCGTGCACACAGCCCAGCTTGGAGCGAACGACCTACACCGAACTGAGATACCTACAGCGTGA…

### Sheet: Supplementary Table 2
Karbalaei-Heidari, H.R., Budisa, N.
Supplementary Table 2 | CrRNA and sgRNA sequences used in this study.
crRNA and sgRNA sequences used in E. coli (NK53) cell
Experiment Category	Guide RNA ID	Target gene ID	Description	Target Sequence	PAM
pTet-Effector-array1	crRNA 1	panC	Pantoate-beta-alanine ligase	GCCTGGCTTGGCGATGCTCGCCTGATCGACAA	5'	CC
	crRNA 2	tkt	Transketolase	GAGAATATTGTGGCAAAAGCGCATAAGGTGCT	5'	CC
	crRNA 3	aroG	3-deoxy-7-phosphoheptulonate synthase AroG	GTCAGAGTGGCGTATCCGATGAATCACCACAG	5'	CC
	crRNA 4	yghA	NADP(+)-dependent aldehyde reductase	GCAGAAGTGCACGGCGTGTGCGGCGGCGAGCA	5'	CC
	crRNA 5	ompW	Outer membrane protein OmpW	TCGATCCGTGGGTGTTTATGTTCTCAGCAGGA	5'	CC
	crRNA 6	hokA	Type I toxin-antitoxin system toxin HokA	TTACTTACGGCGTTGCGCATTCTCATTGCACC	5'	CC
	crRNA 7	kdgA	Bifunctional 4-hydroxy-2-oxoglutarate aldolase/2-dehydro-3-deoxy-phosphogluconate aldolase	GCATTACTAAGCTGGCGCGTGAAGCTGTAGAA	5'	CC
	crRNA 8	rluF	23S rRNA pseudouridine(2604) synthase RluF	GGGGCGTAAAAAGAAGGGGCGCTGATTAACGC	5'	CC
	sgRNA 9	IS186	IS4-like element IS421 family transposase	TGGATGCTTTGCGTGCAAAGGAACCTGAACTC	5'	CC
Genome Editing	sgRNA	proB	Gamma-glutamate kinase	CACAATAACAATCCGATGCC	3՛	NGG
	sgRNA	serS	Seryl-tRNA synthetase	GACGGAATTTATTGATGATA	3՛	NGG
	sgRNA	murG	N-acetylglucosaminyl transferase	GGTCAACTGCCGAAATTTGC	3՛	NGG
	sgRNA	TyrV&T	tRNA-Tyr	CCCGTGGTGGGGTTCCCGAG	3՛	NGG

### Sheet: Supplementary Table 3
Karbalaei-Heidari, H.R., Budisa, N.
Supplementary Table 3 | Oligonucleotides used for colony PCR and genome editing experiments in this study.
Primers used in experiments
Experiment Category	Exper. Title	Primer ID	Description	Sequence
Colony PCR	OTS integration screening	panC-F	Pantoate-beta-alanine ligase	TCAGGAATTCGCCCAGCGT
		panC-R		TCCCGTAACGGTTATCTGAC
		tkt-F	Transketolase	TATGTTGGTCTGAAAGGGGC
		tkt-R		AAGCGATTGTGGCATTCAGG
		aroG-F	3-deoxy-7-phosphoheptulonate synthase AroG	TTTGTGCTGACGTTTGCCAG
		aroG-R		TGATCATCGCTGCACACGG
		yhgA-F	NADP(+)-dependent aldehyde reductase	TTCGGGTGAATATTGTCGCG
		yhgA-R		ATCTTCGTGCGTTTGTAGGC
		ompW-F	Outer membrane protein OmpW	ATGGCGCAGTGGTATTTTGG
		ompW-R		AATGCCGGTGATACAGCTTC
		hokA-F	Type I toxin-antitoxin system toxin HokA	TCTGCTATCCAGAACGATGG
		hokA-R		TGGAAATCAACACAGGAGGC
		kdgA-F	Bifunctional 4-hydroxy-2-oxoglutarate aldolase/2-dehydro-3-deoxy-phosphogluconate aldolase	ATTGATGGCAGCCGTCGTC
		kdgA-R		TGCTGGGTATGGACTACGG
		rluF-F	23S rRNA pseudouridine(2604) synthase RluF	ACCTAAAGCGAAGGCCAAAC
		rluF-R		TGCGCATGGTCGCGTATTG
		IS186-4R	IS4-like element IS421 family transposase	GGATGCTGCAAATCCCACAG
		IS186F		CACTGTAATGATAGGCAATTCAGG
Genome Editing	TAG codon reassignemnt	murG-up	N-acetylglucosaminyl transferase	GACGGAATTTATTGATGATA
		murG-dn		TATCATCAATAAATTCCGTC
		murG-F	Primer for amplification of target region	ACGTTTGGCTGGACGTGAAG
		murG-R		ACTTCATTTGCCACTCGCTC
		murG-Donor	ss donor DNA	CGGCAAACGACGACATCCGCCCACGCATACGCCGCAGACATGTCGTCGATCTATTCCGTCACTTTATGCTGCGGTTGCCCCGCTTCGG
		serS-up	Seryl-tRNA synthetase	GGTCAACTGCCGAAATTTGC
		serS-dn		GCAAATTTCGGCAGTTGACC
		serS-F	Primer for amplification of target region	TGAAATGCACTCTGGCCTCG
		serS-R		TCCATACTTCCAGGTCGTAAG
		serS-Donor	ss donor DNA	GTCTGCTTCTTCTTCCAGCGGACGAGTATGGAACAGATCCGCTGCCTACTTTGGCAGTTGACCCGTACCGTACAGCGTGTCCTGGTTAAC
	Proline auxotrophy	proB-up	Gamma-glutamate kinase	CACAATAACAATCCGATGCC
		proB-dn		GGCATCGGATTGTTATTGTG
		proB-F	Primer for amplification of target region	CATGCTTTGCTCGCAGATGG
		proB-R		AGGTTATCGTTATCGCCGAC
		proB-Donor	ss donor DNA	CGCCAGTGCGCGCAGTTACATGCCGCCTAATGACGTCGGGCGCGATCGCCGCCGGACGTG
	tRNA-Tyr knockout	tyrT&V-up	tRNATyr	CCCGTGGTGGGGTTCCCGAG
		tyrT&V-dn		CTCGGGAACCCCACCACGGG
		tyrT& V-F	primer for amplification of target region	ATCGGGCAAAATTAGCTCGG
		tyrT&V-R		AGCTGAAGATATGATGCGCG
		tyrT&V-Donor	ss donor DNA	CGGATTCGTTTGAGAGTTCAGGGACTTTTGAAAGTGATGGTGGTGGTAATGCTTTTTACTGGCCTGCTCCCTTATCGGGAAGCGGGGCG
